# m^6^A pathway suppression reprograms gene expression during the integrated stress response

**DOI:** 10.64898/2026.08.05.742933

**Authors:** Shino Murakami, Samie R. Jaffrey

## Abstract

The integrated stress response (ISR) orchestrates cellular adaptations through translational repression and upregulation of ATF4, a transcription factor. However, ATF4 only accounts for a minority of ISR-induced gene-expression changes. Here we show that the ISR reshapes the transcriptome by stabilizing *N*^6^-methyladenosine (m^6^A)-containing mRNAs that are normally unstable. We show that mRNA stabilization, not transcription activation, explains much of the transcriptome response during the ISR, and that this stabilization selectively occurs on m^6^A-mRNAs. m^6^A-mRNA degradation is a translation-dependent process and translation repression during the ISR stabilizes m^6^A-mRNAs. Consequently, the ISR leads to increased m^6^A-mRNA expression, thereby upregulating their protein output despite overall diminished translation. Notably, stabilization of m^6^A-mRNAs by m^6^A depletion is sufficient to induce transcriptomic and proteomic features of amino acid-depleted cells. Together, our study identifies the direct coordination of translation suppression and transcriptome reprogramming through m^6^A during the ISR.
