## Supplementary Table 3 for "m^6^A pathway suppression reprograms gene expression during the integrated stress response"

Data type	Accession Number	Cell line
m6A mapping (GLORI)	GSE210563	MEF
m6A mapping (GLORI)	GSE210563	HeLa
Gene expression	GSE158605	MEF
ChIP-seq	GSE35681	MEF
Gene expression	GSE273600	U2OS
Gene expression	GSE111938	MEF
Gene expression	GSE273600	U2OS
Gene expression	GSE186370	HeLa
Gene expression	GSE186370	MCF-7
